# Interrogating antiviral antibody responses with multiplexed, high-throughput serum assays

**DOI:** 10.64898/2026.01.03.697501

**Authors:** Amanda C. Hornick, Lucy C. Walters, Connor S. Dobson, Stephanie A. Gaglione, Michael E. Birnbaum

## Abstract

The COVID-19 pandemic underscored the importance of rapidly analyzing antibody responses against emerging viruses. Existing techniques, however, are limited in their ability to probe antibodies’ recognition of multiple native-conformation antigens simultaneously. To increase the throughput and multiplexability of antibody profiling, we developed **A**ntibody **R**eactivity **C**haracterization by **A**ntibody-**D**ependent **E**nhancement (**ARCADE**). This assay employs an antigen-agnostic Fc receptor-expressing cell line and a library of antigen-displaying, genetically barcoded lentiviruses that, when mixed with serum, infect cells and integrate their barcodes at rates reflecting the relative abundances and affinities of the antigen-specific antibodies present. Verified using sera from COVID-19-convalescent and - vaccinated donors, ARCADE delivers insights that align with and expand upon those offered by established immunoassays, highlighting, for example, how an mRNA-based vaccine elicits broader and stronger antibody responses than an adenovirus vector-based vaccine. ARCADE can comprehensively assess how infection and vaccination impact antiviral antibody repertoires over time and across patient populations.
