## Supplemental tables for "Interrogating antiviral antibody responses with multiplexed, high-throughput serum assays"

### Sheet: Supp Table 1 - Library
Supplementary Table 1. Barcode and viral protein sequences for lentiviral library members.
Library Member Name	Barcode #	Barcode Sequence (Forward)	Barcode Sequence (Reverse)	Type of Virus	Modifications	Source of Sequence	Viral Protein Nucleotide Sequence	Viral Protein Nucleotide Sequence Length	Viral Protein Amino Acid Sequence	Viral Protein Amino Acid Sequence Length
Wuhan Strain	1	ATTCTCCC	GGGAGAAT	SARS-CoV-2	Prefusion stabilized (2P)	UniProt: P0DTC2	ATGTTTGTGTTCCTCGTTCTCCTGCCCCTCGTTTCTTCCCAATGCGTGAACCTCACAACTAGAACGCAGCTCCCACCCGCTTACACGAACTCTTTTACTCGTGGAGTATACTATCCCGATAAAGTCTTTAGGTCCAGTGTCCTTCATTCTACTCAAGACCTTTTCCTGCCATTCTTCTCAAATGTCACCTGGTTCCATGCTATCCACGTTTCTGGCACCAACGGAACTAAACGATTTGATAATCCCGTCTTGCCATTTAACGATGGCGTATACTTTGCCTCAACGGAGAAGTCCAACATTATCCGGGGATGGATATTTGGCACCACCCTGGACTCCAAGACACAGTCTCTCCTCATTGTGAACAACGCCACCAATGTCGTCATCAAAGTCTGTGAATTT…	3768	MFVFLVLLPLVSSQCVNLTTRTQLPPAYTNSFTRGVYYPDKVFRSSVLHSTQDLFLPFFSNVTWFHAIHVSGTNGTKRFDNPVLPFNDGVYFASTEKSNIIRGWIFGTTLDSKTQSLLIVNNATNVVIKVCEFQFCNDPFLGVYYHKNNKSWMESEFRVYSSANNCTFEYVSQPFLMDLEGKQGNFKNLREFVFKNIDGYFKIYSKHTPINLVRDLPQGFSALEPLVDLPIGINITRFQTLLALHRSYLTPGDSSSGWTAGAAAYYVGYLQPRTFLLKYNENGTITDAVDCALDPLSETKCTLKSFTVEKGIYQTSNFRVQPTESIVRFPNITNLCPFGEVFNATRFASVYAWNRKRISNCVADYSVLYNSASFSTFKCYGVSPTKLNDLCFTNVYADS…	1256
D614G	2	TGCGACTC	GAGTCGCA	SARS-CoV-2	Prefusion stabilized (2P)	PMID: 33930298	ATGTTTGTGTTCCTCGTTCTCCTGCCCCTCGTTTCTTCCCAATGCGTGAACCTCACAACTAGAACGCAGCTCCCACCCGCTTACACGAACTCTTTTACTCGTGGAGTATACTATCCCGATAAAGTCTTTAGGTCCAGTGTCCTTCATTCTACTCAAGACCTTTTCCTGCCATTCTTCTCAAATGTCACCTGGTTCCATGCTATCCACGTTTCTGGCACCAACGGAACTAAACGATTTGATAATCCCGTCTTGCCATTTAACGATGGCGTATACTTTGCCTCAACGGAGAAGTCCAACATTATCCGGGGATGGATATTTGGCACCACCCTGGACTCCAAGACACAGTCTCTCCTCATTGTGAACAACGCCACCAATGTCGTCATCAAAGTCTGTGAATTT…	3768	MFVFLVLLPLVSSQCVNLTTRTQLPPAYTNSFTRGVYYPDKVFRSSVLHSTQDLFLPFFSNVTWFHAIHVSGTNGTKRFDNPVLPFNDGVYFASTEKSNIIRGWIFGTTLDSKTQSLLIVNNATNVVIKVCEFQFCNDPFLGVYYHKNNKSWMESEFRVYSSANNCTFEYVSQPFLMDLEGKQGNFKNLREFVFKNIDGYFKIYSKHTPINLVRDLPQGFSALEPLVDLPIGINITRFQTLLALHRSYLTPGDSSSGWTAGAAAYYVGYLQPRTFLLKYNENGTITDAVDCALDPLSETKCTLKSFTVEKGIYQTSNFRVQPTESIVRFPNITNLCPFGEVFNATRFASVYAWNRKRISNCVADYSVLYNSASFSTFKCYGVSPTKLNDLCFTNVYADS…	1256
B.1.1.7	3	ATAATCTA	TAGATTAT	SARS-CoV-2	Prefusion stabilized (2P)	PMID: 33930298	ATGTTTGTGTTCCTCGTTCTCCTGCCCCTCGTTTCTTCCCAATGCGTGAACCTCACAACTAGAACGCAGCTCCCACCCGCTTACACGAACTCTTTTACTCGTGGAGTATACTATCCCGATAAAGTCTTTAGGTCCAGTGTCCTTCATTCTACTCAAGACCTTTTCCTGCCATTCTTCTCAAATGTCACCTGGTTCCATGCTATCTCTGGCACCAACGGAACTAAACGATTTGATAATCCCGTCTTGCCATTTAACGATGGCGTATACTTTGCCTCAACGGAGAAGTCCAACATTATCCGGGGATGGATATTTGGCACCACCCTGGACTCCAAGACACAGTCTCTCCTCATTGTGAACAACGCCACCAATGTCGTCATCAAAGTCTGTGAATTTCAATTT…	3759	MFVFLVLLPLVSSQCVNLTTRTQLPPAYTNSFTRGVYYPDKVFRSSVLHSTQDLFLPFFSNVTWFHAISGTNGTKRFDNPVLPFNDGVYFASTEKSNIIRGWIFGTTLDSKTQSLLIVNNATNVVIKVCEFQFCNDPFLGVYHKNNKSWMESEFRVYSSANNCTFEYVSQPFLMDLEGKQGNFKNLREFVFKNIDGYFKIYSKHTPINLVRDLPQGFSALEPLVDLPIGINITRFQTLLALHRSYLTPGDSSSGWTAGAAAYYVGYLQPRTFLLKYNENGTITDAVDCALDPLSETKCTLKSFTVEKGIYQTSNFRVQPTESIVRFPNITNLCPFGEVFNATRFASVYAWNRKRISNCVADYSVLYNSASFSTFKCYGVSPTKLNDLCFTNVYADSFVI…	1253
B.1.1.298	4	AGAGAACC	GGTTCTCT	SARS-CoV-2	Prefusion stabilized (2P)	PMID: 33930298	ATGTTTGTGTTCCTCGTTCTCCTGCCCCTCGTTTCTTCCCAATGCGTGAACCTCACAACTAGAACGCAGCTCCCACCCGCTTACACGAACTCTTTTACTCGTGGAGTATACTATCCCGATAAAGTCTTTAGGTCCAGTGTCCTTCATTCTACTCAAGACCTTTTCCTGCCATTCTTCTCAAATGTCACCTGGTTCCATGCTATCTCTGGCACCAACGGAACTAAACGATTTGATAATCCCGTCTTGCCATTTAACGATGGCGTATACTTTGCCTCAACGGAGAAGTCCAACATTATCCGGGGATGGATATTTGGCACCACCCTGGACTCCAAGACACAGTCTCTCCTCATTGTGAACAACGCCACCAATGTCGTCATCAAAGTCTGTGAATTTCAATTT…	3762	MFVFLVLLPLVSSQCVNLTTRTQLPPAYTNSFTRGVYYPDKVFRSSVLHSTQDLFLPFFSNVTWFHAISGTNGTKRFDNPVLPFNDGVYFASTEKSNIIRGWIFGTTLDSKTQSLLIVNNATNVVIKVCEFQFCNDPFLGVYYHKNNKSWMESEFRVYSSANNCTFEYVSQPFLMDLEGKQGNFKNLREFVFKNIDGYFKIYSKHTPINLVRDLPQGFSALEPLVDLPIGINITRFQTLLALHRSYLTPGDSSSGWTAGAAAYYVGYLQPRTFLLKYNENGTITDAVDCALDPLSETKCTLKSFTVEKGIYQTSNFRVQPTESIVRFPNITNLCPFGEVFNATRFASVYAWNRKRISNCVADYSVLYNSASFSTFKCYGVSPTKLNDLCFTNVYADSFV…	1254
B.1.429	5	ACACACCG	CGGTGTGT	SARS-CoV-2	Prefusion stabilized (2P)	PMID: 33930298	ATGTTTGTGTTCCTCGTTCTCCTGCCCCTCGTTTCTATCCAATGCGTGAACCTCACAACTAGAACGCAGCTCCCACCCGCTTACACGAACTCTTTTACTCGTGGAGTATACTATCCCGATAAAGTCTTTAGGTCCAGTGTCCTTCATTCTACTCAAGACCTTTTCCTGCCATTCTTCTCAAATGTCACCTGGTTCCATGCTATCCACGTTTCTGGCACCAACGGAACTAAACGATTTGATAATCCCGTCTTGCCATTTAACGATGGCGTATACTTTGCCTCAACGGAGAAGTCCAACATTATCCGGGGATGGATATTTGGCACCACCCTGGACTCCAAGACACAGTCTCTCCTCATTGTGAACAACGCCACCAATGTCGTCATCAAAGTCTGTGAATTT…	3768	MFVFLVLLPLVSIQCVNLTTRTQLPPAYTNSFTRGVYYPDKVFRSSVLHSTQDLFLPFFSNVTWFHAIHVSGTNGTKRFDNPVLPFNDGVYFASTEKSNIIRGWIFGTTLDSKTQSLLIVNNATNVVIKVCEFQFCNDPFLGVYYHKNNKSCMESEFRVYSSANNCTFEYVSQPFLMDLEGKQGNFKNLREFVFKNIDGYFKIYSKHTPINLVRDLPQGFSALEPLVDLPIGINITRFQTLLALHRSYLTPGDSSSGWTAGAAAYYVGYLQPRTFLLKYNENGTITDAVDCALDPLSETKCTLKSFTVEKGIYQTSNFRVQPTESIVRFPNITNLCPFGEVFNATRFASVYAWNRKRISNCVADYSVLYNSASFSTFKCYGVSPTKLNDLCFTNVYADS…	1256
P.2	6	ACGTTAGT	ACTAACGT	SARS-CoV-2	Prefusion stabilized (2P)	PMID: 33930298	ATGTTTGTGTTCCTCGTTCTCCTGCCCCTCGTTTCTTCCCAATGCGTGAACCTCACAACTAGAACGCAGCTCCCACCCGCTTACACGAACTCTTTTACTCGTGGAGTATACTATCCCGATAAAGTCTTTAGGTCCAGTGTCCTTCATTCTACTCAAGACCTTTTCCTGCCATTCTTCTCAAATGTCACCTGGTTCCATGCTATCCACGTTTCTGGCACCAACGGAACTAAACGATTTGATAATCCCGTCTTGCCATTTAACGATGGCGTATACTTTGCCTCAACGGAGAAGTCCAACATTATCCGGGGATGGATATTTGGCACCACCCTGGACTCCAAGACACAGTCTCTCCTCATTGTGAACAACGCCACCAATGTCGTCATCAAAGTCTGTGAATTT…	3768	MFVFLVLLPLVSSQCVNLTTRTQLPPAYTNSFTRGVYYPDKVFRSSVLHSTQDLFLPFFSNVTWFHAIHVSGTNGTKRFDNPVLPFNDGVYFASTEKSNIIRGWIFGTTLDSKTQSLLIVNNATNVVIKVCEFQFCNDPFLGVYYHKNNKSWMESEFRVYSSANNCTFEYVSQPFLMDLEGKQGNFKNLREFVFKNIDGYFKIYSKHTPINLVRDLPQGFSALEPLVDLPIGINITRFQTLLALHRSYLTPGDSSSGWTAGAAAYYVGYLQPRTFLLKYNENGTITDAVDCALDPLSETKCTLKSFTVEKGIYQTSNFRVQPTESIVRFPNITNLCPFGEVFNATRFASVYAWNRKRISNCVADYSVLYNSASFSTFKCYGVSPTKLNDLCFTNVYADS…	1256
P.1	7	CTGTTAAT	ATTAACAG	SARS-CoV-2	Prefusion stabilized (2P)	PMID: 33930298	ATGTTTGTGTTCCTCGTTCTCCTGCCCCTCGTTTCTTCCCAATGCGTGAACTTTACAAACAGAACGCAGCTCCCATCAGCTTACACGAACTCTTTTACTCGTGGAGTATACTATCCCGATAAAGTCTTTAGGTCCAGTGTCCTTCATTCTACTCAAGACCTTTTCCTGCCATTCTTCTCAAATGTCACCTGGTTCCATGCTATCCACGTTTCTGGCACCAACGGAACTAAACGATTTGATAATCCCGTCTTGCCATTTAACGATGGCGTATACTTTGCCTCAACGGAGAAGTCCAACATTATCCGGGGATGGATATTTGGCACCACCCTGGACTCCAAGACACAGTCTCTCCTCATTGTGAACAACGCCACCAATGTCGTCATCAAAGTCTGTGAATTT…	3768	MFVFLVLLPLVSSQCVNFTNRTQLPSAYTNSFTRGVYYPDKVFRSSVLHSTQDLFLPFFSNVTWFHAIHVSGTNGTKRFDNPVLPFNDGVYFASTEKSNIIRGWIFGTTLDSKTQSLLIVNNATNVVIKVCEFQFCNYPFLGVYYHKNNKSWMESEFRVYSSANNCTFEYVSQPFLMDLEGKQGNFKNLSEFVFKNIDGYFKIYSKHTPINLVRDLPQGFSALEPLVDLPIGINITRFQTLLALHRSYLTPGDSSSGWTAGAAAYYVGYLQPRTFLLKYNENGTITDAVDCALDPLSETKCTLKSFTVEKGIYQTSNFRVQPTESIVRFPNITNLCPFGEVFNATRFASVYAWNRKRISNCVADYSVLYNSASFSTFKCYGVSPTKLNDLCFTNVYADS…	1256
B.1.351 v1	8	TCGATCAA	TTGATCGA	SARS-CoV-2	Prefusion stabilized (2P)	PMID: 33930298	ATGTTTGTGTTCCTCGTTCTCCTGCCCCTCGTTTCTTCCCAATGCGTGAACCTCACAACTAGAACGCAGCTCCCACCCGCTTACACGAACTCTTTTACTCGTGGAGTATACTATCCCGATAAAGTCTTTAGGTCCAGTGTCCTTCATTCTACTCAAGACCTTTTCCTGCCATTCTTCTCAAATGTCACCTGGTTCCATGCTATCCACGTTTCTGGCACCAACGGAACTAAACGATTTGCCAATCCCGTCTTGCCATTTAACGATGGCGTATACTTTGCCTCAACGGAGAAGTCCAACATTATCCGGGGATGGATATTTGGCACCACCCTGGACTCCAAGACACAGTCTCTCCTCATTGTGAACAACGCCACCAATGTCGTCATCAAAGTCTGTGAATTT…	3759	MFVFLVLLPLVSSQCVNLTTRTQLPPAYTNSFTRGVYYPDKVFRSSVLHSTQDLFLPFFSNVTWFHAIHVSGTNGTKRFANPVLPFNDGVYFASTEKSNIIRGWIFGTTLDSKTQSLLIVNNATNVVIKVCEFQFCNDPFLGVYYHKNNKSWMESEFRVYSSANNCTFEYVSQPFLMDLEGKQGNFKNLREFVFKNIDGYFKIYSKHTPINLVRGLPQGFSALEPLVDLPIGINITRFQTLHRSYLTPGDSSSGWTAGAAAYYVGYLQPRTFLLKYNENGTITDAVDCALDPLSETKCTLKSFTVEKGIYQTSNFRVQPTESIVRFPNITNLCPFGEVFNATRFASVYAWNRKRISNCVADYSVLYNSASFSTFKCYGVSPTKLNDLCFTNVYADSFVI…	1253
B.1.351 v2	9	GTCCTGCC	GGCAGGAC	SARS-CoV-2	Prefusion stabilized (2P)	PMID: 33930298	ATGTTTGTGTTCCTCGTTCTCCTGCCCCTCGTTTCTTCCCAATGCGTGAACTTCACAACTAGAACGCAGCTCCCACCCGCTTACACGAACTCTTTTACTCGTGGAGTATACTATCCCGATAAAGTCTTTAGGTCCAGTGTCCTTCATTCTACTCAAGACCTTTTCCTGCCATTCTTCTCAAATGTCACCTGGTTCCATGCTATCCACGTTTCTGGCACCAACGGAACTAAACGATTTGCCAATCCCGTCTTGCCATTTAACGATGGCGTATACTTTGCCTCAACGGAGAAGTCCAACATTATCCGGGGATGGATATTTGGCACCACCCTGGACTCCAAGACACAGTCTCTCCTCATTGTGAACAACGCCACCAATGTCGTCATCAAAGTCTGTGAATTT…	3759	MFVFLVLLPLVSSQCVNFTTRTQLPPAYTNSFTRGVYYPDKVFRSSVLHSTQDLFLPFFSNVTWFHAIHVSGTNGTKRFANPVLPFNDGVYFASTEKSNIIRGWIFGTTLDSKTQSLLIVNNATNVVIKVCEFQFCNDPFLGVYYHKNNKSWMESEFRVYSSANNCTFEYVSQPFLMDLEGKQGNFKNLREFVFKNIDGYFKIYSKHTPINLVRGLPQGFSALEPLVDLPIGINITRFQTLHRSYLTPGDSSSGWTAGAAAYYVGYLQPRTFLLKYNENGTITDAVDCALDPLSETKCTLKSFTVEKGIYQTSNFRVQPTESIVRFPNITNLCPFGEVFNATRFASVYAWNRKRISNCVADYSVLYNSASFSTFKCYGVSPTKLNDLCFTNVYADSFVI…	1253
B.1.351 v3	10	TGTCATCT	AGATGACA	SARS-CoV-2	Prefusion stabilized (2P)	PMID: 33930298	ATGTTTGTGTTCCTCGTTCTCCTGCCCCTCGTTTCTTCCCAATGCGTGAACCTCACAACTAGAACGCAGCTCCCACCCGCTTACACGAACTCTTTTACTCGTGGAGTATACTATCCCGATAAAGTCTTTAGGTCCAGTGTCCTTCATTCTACTCAAGACCTTTTCCTGCCATTCTTCTCAAATGTCACCTGGTTCCATGCTATCCACGTTTCTGGCACCAACGGAACTAAACGATTTGCCAATCCCGTCTTGCCATTTAACGATGGCGTATACTTTGCCTCAACGGAGAAGTCCAACATTATCCGGGGATGGATATTTGGCACCACCCTGGACTCCAAGACACAGTCTCTCCTCATTGTGAACAACGCCACCAATGTCGTCATCAAAGTCTGTGAATTT…	3759	MFVFLVLLPLVSSQCVNLTTRTQLPPAYTNSFTRGVYYPDKVFRSSVLHSTQDLFLPFFSNVTWFHAIHVSGTNGTKRFANPVLPFNDGVYFASTEKSNIIRGWIFGTTLDSKTQSLLIVNNATNVVIKVCEFQFCNDPFLGVYYHKNNKSWMESEFRVYSSANNCTFEYVSQPFLMDLEGKQGNFKNLREFVFKNIDGYFKIYSKHTPINLVRDLPQGFSALEPLVDLPIGINITRFQTLHISYLTPGDSSSGWTAGAAAYYVGYLQPRTFLLKYNENGTITDAVDCALDPLSETKCTLKSFTVEKGIYQTSNFRVQPTESIVRFPNITNLCPFGEVFNATRFASVYAWNRKRISNCVADYSVLYNSASFSTFKCYGVSPTKLNDLCFTNVYADSFVI…	1253
SARS-CoV-1	11	TTGCACGG	CCGTGCAA	SARS-CoV-1	Prefusion stabilized (2P)	PMID: 33930298	ATGTTCATCTTTCTGCTGTTCCTGACCCTGACAAGCGGCTCCGACCTGGATCGGTGCACCACATTTGACGATGTGCAGGCCCCCAACTACACACAGCACACCAGCTCCATGCGGGGAGTGTACTACCCTGATGAGATCTTCCGCTCTGACACACTGTACCTGACCCAGGACCTGTTCCTGCCTTTTTACAGCAACGTGACAGGCTTCCACACCATCAACCACACATTTGACAACCCCGTGATCCCTTTCAAGGATGGAATCTACTTTGCCGCTACCGAGAAGTCTAACGTGGTGAGGGGCTGGGTGTTCGGAAGCACAATGAACAACAAGTCTCAGAGCGTGATCATCATCAACAACAGCACCAACGTGGTCATCAGAGCCTGCAACTTTGAGCTGTGC…	3714	MFIFLLFLTLTSGSDLDRCTTFDDVQAPNYTQHTSSMRGVYYPDEIFRSDTLYLTQDLFLPFYSNVTGFHTINHTFDNPVIPFKDGIYFAATEKSNVVRGWVFGSTMNNKSQSVIIINNSTNVVIRACNFELCDNPFFAVSKPMGTQTHTMIFDNAFNCTFEYISDAFSLDVSEKSGNFKHLREFVFKNKDGFLYVYKGYQPIDVVRDLPSGFNTLKPIFKLPLGINITNFRAILTAFSPAQDTWGTSAAAYFVGYLKPTTFMLKYDENGTITDAVDCSQNPLAELKCSVKSFEIDKGIYQTSNFRVVPSGDVVRFPNITNLCPFGEVFNATKFPSVYAWERKKISNCVADYSVLYNSTFFSTFKCYGVSATKLNDLCFSNVYADSFVVKGDDVRQIAP…	1238
WIV1-CoV	12	TTAAAAGC	GCTTTTAA	Bat Coronavirus	Prefusion stabilized (2P)	PMID: 33930298	ATGAAATTGCTGGTACTGGTCTTTGCGACACTCGTGTCAAGCTATACCATCGAAAAGTGTCTTGACTTCGATGATCGGACACCCCCGGCCAATACCCAGTTCCTGTCAAGCCACCGAGGGGTCTATTACCCGGACGATATTTTCAGAAGCAATGTACTGCATTTGGTACAGGACCACTTTCTCCCTTTTGATTCCAATGTTACTAGGTTTATCACTTTTGGGCTTAATTTCGACAATCCTATAATTCCTTTCAAAGATGGCATCTACTTCGCTGCTACTGAAAAGTCCAACGTTATTAGAGGCTGGGTGTTTGGATCAACAATGAATAACAAGTCTCAATCCGTCATCATAATGAACAATAGTACCAACCTTGTAATCCGGGCTTGCAATTTTGAATTG…	3717	MKLLVLVFATLVSSYTIEKCLDFDDRTPPANTQFLSSHRGVYYPDDIFRSNVLHLVQDHFLPFDSNVTRFITFGLNFDNPIIPFKDGIYFAATEKSNVIRGWVFGSTMNNKSQSVIIMNNSTNLVIRACNFELCDNPFFVVLKSNNTQIPSYIFNNAFNCTFEYVSKDFNLDLGEKPGNFKDLREFVFRNKDGFLHVYSGYQPISAASGLPTGFNALKPIFKLPLGINITNFRTLLTAFPPRPDYWGTSAAAYFVGYLKPTTFMLKYDENGTITDAVDCSQNPLAELKCSVKSFEIDKGIYQTSNFRVAPSKEVVRFPNITNLCPFGEVFNATTFPSVYAWERKRISNCVADYSVLYNSTSFSTFKCYGVSATKLNDLCFSNVYADSFVVKGDDVRQIA…	1239
OC43	13	CCATAAGC	GCTTATGG	Human Coronavirus	Prefusion stabilized (2P)	UniProt: P36334	ATGTTCCTCATTTTGTTGATTTCCCTCCCAACCGCATTTGCCGTTATTGGTGATTTGAAATGCACATCCGACAATATTAACGATAAGGACACTGGGCCACCACCAATCAGTACGGACACTGTTGATGTGACCAATGGTCTTGGCACGTACTATGTTTTGGATAGAGTGTATCTTAATACGACTCTTTTTCTGAACGGATATTACCCAACATCTGGCTCTACCTACAGGAACATGGCACTTAAAGGTAGTGTACTCCTTAGCCGCCTCTGGTTCAAGCCCCCTTTTCTTTCAGATTTTATCAATGGGATTTTTGCGAAAGTGAAGAATACGAAAGTTATCAAAGACCGCGTAATGTATAGCGAGTTCCCGGCCATAACAATCGGCAGCACATTTGTCAAC…	4014	MFLILLISLPTAFAVIGDLKCTSDNINDKDTGPPPISTDTVDVTNGLGTYYVLDRVYLNTTLFLNGYYPTSGSTYRNMALKGSVLLSRLWFKPPFLSDFINGIFAKVKNTKVIKDRVMYSEFPAITIGSTFVNTSYSVVVQPRTINSTQDGDNKLQGLLEVSVCQYNMCEYPQTICHPNLGNHRKELWHLDTGVVSCLYKRNFTYDVNADYLYFHFYQEGGTFYAYFTDTGVVTKFLFNVYLGMALSHYYVMPLTCNSKLTLEYWVTPLTSRQYLLAFNQDGIIFNAEDCMSDFMSEIKCKTQSIAPPTGVYELNGYTVQPIADVYRRKPNLPNCNIEAWLNDKSVPSPLNWERKTFSNCNFNMSSLMSFIQADSFTCNNIDAAKIYGMCFSSITIDKF…	1338
229E	14	CTTCCCAT	ATGGGAAG	Human Coronavirus	Prefusion stabilized (2P)	UniProt: P15423	ATGTTTGTACTGCTGGTCGCGTACGCCTTGCTTCATATCGCTGGTTGCCAGACGACCAATGGTTTGAATACCTCATACAGCGTATGTAACGGGTGTGTCGGTTATAGCGAAAACGTGTTCGCGGTGGAAAGCGGGGGTTACATACCAAGTGACTTTGCGTTTAATAACTGGTTTCTCTTGACAAATACCAGTAGTGTGGTCGACGGTGTAGTGCGATCATTTCAGCCACTTTTGCTCAATTGTCTGTGGAGCGTAAGCGGTCTCCGATTCACCACCGGTTTTGTATATTTTAATGGCACTGGGAGAGGCGATTGTAAGGGTTTTTCATCCGACGTGCTCTCAGATGTGATTAGATACAATCTCAATTTCGAAGAAAACCTTAGGAGAGGAACGATCTTG…	3468	MFVLLVAYALLHIAGCQTTNGLNTSYSVCNGCVGYSENVFAVESGGYIPSDFAFNNWFLLTNTSSVVDGVVRSFQPLLLNCLWSVSGLRFTTGFVYFNGTGRGDCKGFSSDVLSDVIRYNLNFEENLRRGTILFKTSYGVVVFYCTNNTLVSGDAHIPFGTVLGNFYCFVNTTIGNETTSAFVGALPKTVREFVISRTGHFYINGYRYFTLGNVEAVNFNVTTAETTDFCTVALASYADVLVNVSQTSIANIIYCNSVINRLRCDQLSFDVPDGFYSTSPIQSVELPVSIVSLPVYHKHTFIVLYVDFKPQSGGGKCFNCYPAGVNITLANFNETKGPLCVDTSHFTTKYVAVYANVGRWSASINTGNCPFSFGKVNNFVKFGSVCFSLKDIPGGCAMP…	1156
HKU1	15	ACTCACTT	AAGTGAGT	Human Coronavirus	Prefusion stabilized (2P)	UniProt: Q0ZME7	ATGTTCCTCATCATTTTTATACTCCCTACCACATTGGCCGTCATTGGAGATTTCAATTGTACAAATAGTTTTATTAACGACTATAATAAGACGATACCGAGGATCTCAGAAGATGTCGTTGATGTCTCTCTCGGTCTTGGCACCTATTACGTATTGAACCGCGTCTACCTGAATACTACCCTTCTGTTTACCGGCTACTTTCCGAAGAGCGGAGCCAATTTCAGAGATCTTGCTTTGAAGGGCAGTATATACCTCTCCACGCTGTGGTATAAGCCCCCGTTCTTGTCAGATTTCAACAATGGCATCTTCAGTAAGGTTAAAAACACTAAGCTCTATGTGAACAACACGCTCTATTCAGAATTTTCAACGATCGTTATCGGCTCTGTCTTTGTCAACACG…	4008	MFLIIFILPTTLAVIGDFNCTNSFINDYNKTIPRISEDVVDVSLGLGTYYVLNRVYLNTTLLFTGYFPKSGANFRDLALKGSIYLSTLWYKPPFLSDFNNGIFSKVKNTKLYVNNTLYSEFSTIVIGSVFVNTSYTIVVQPHNGILEITACQYTMCEYPHTVCKSKGSIRNESWHIDSSEPLCLFKKNFTYNVSADWLYFHFYQERGVFYAYYADVGMPTTFLFSLYLGTILSHYYVMPLTCNAISSNTDNETLEYWVTPLSRRQYLLNFDEHGVITNAVDCSSSFLSEIQCKTQSFAPNTGVYDLSGFTVKPVATVYRRIPNLPDCDIDNWLNNVSVPSPLNWERRIFSNCNFNLSTLLRLVHVDSFSCNNLDKSKIFGSCFNSITVDKFAIPNRRRD…	1336
NL63	16	CCCAACTC	GAGTTGGG	Human Coronavirus	Prefusion stabilized (2P)	UniProt: Q6Q1S2	ATGAAACTCTTCCTCATTCTGTTGGTACTTCCATTGGCAAGCTGCTTTTTTACATGCAACTCAAACGCCAATCTGTCCATGTTGCAGTTGGGAGTTCCCGATAACTCCAGCACCATAGTCACGGGCCTGTTGCCAACACATTGGTTCTGCGCGAATCAAAGCACATCAGTCTATAGCGCGAATGGGTTCTTCTACATCGATGTAGGTAATCACCGCTCTGCGTTCGCTCTCCACACGGGTTATTACGACGCTAATCAATATTATATCTATGTAACAAATGAAATTGGACTTAATGCCTCAGTTACCTTGAAGATTTGCAAGTTCAGTCGAAACACGACGTTCGACTTCCTGAGCAACGCGTCCTCATCTTTCGACTGCATAGTTAACCTTTTGTTCACA…	4020	MKLFLILLVLPLASCFFTCNSNANLSMLQLGVPDNSSTIVTGLLPTHWFCANQSTSVYSANGFFYIDVGNHRSAFALHTGYYDANQYYIYVTNEIGLNASVTLKICKFSRNTTFDFLSNASSSFDCIVNLLFTEQLGAPLGITISGETVRLHLYNVTRTFYVPAAYKLTKLSVKCYFNYSCVFSVVNATVTVNVTTHNGRVVNYTVCDDCNGYTDNIFSVQQDGRIPNGFPFNNWFLLTNGSTLVDGVSRLYQPLRLTCLWPVPGLKSSTGFVYFNATGSDVNCNGYQHNSVVDVMRYNLNFSANSLDNLKSGVIVFKTLQYDVLFYCSNSSSGVLDTTIPFGPSSQPYYCFINSTINTTHVSTFVGILPPTVREIVVARTGQFYINGFKYFDLGFIEA…	1340
MERS	17	AGACAGAT	ATCTGTCT	Human Coronavirus	Prefusion stabilized (2P)	UniProt: K9N5Q8	ATGATACATAGCGTCTTTCTCCTTATGTTCCTGCTGACTCCTACTGAAAGTTATGTAGATGTAGGACCCGATAGCGTTAAGTCTGCATGCATTGAGGTTGATATACAACAAACATTCTTTGATAAAACCTGGCCAAGGCCAATCGACGTCAGTAAAGCGGATGGAATAATTTACCCCCAAGGACGAACCTACAGTAATATCACGATTACGTATCAAGGACTCTTCCCGTACCAGGGCGATCACGGCGACATGTACGTTTATAGTGCCGGTCACGCAACCGGGACCACGCCGCAAAAGCTTTTTGTTGCTAACTATTCCCAGGACGTTAAACAGTTCGCTAACGGGTTCGTCGTAAGGATCGGCGCTGCGGCGAATTCCACAGGTACAGTGATAATAAGT…	4017	MIHSVFLLMFLLTPTESYVDVGPDSVKSACIEVDIQQTFFDKTWPRPIDVSKADGIIYPQGRTYSNITITYQGLFPYQGDHGDMYVYSAGHATGTTPQKLFVANYSQDVKQFANGFVVRIGAAANSTGTVIISPSTSATIRKIYPAFMLGSSVGNFSDGKMGRFFNHTLVLLPDGCGTLLRAFYCILEPRSGNHCPAGNSYTSFATYHTPATDCSDGNYNRNASLNSFKEYFNLRNCTFMYTYNITEDEILEWFGITQTAQGVHLFSSRYVDLYGGNMFQFATLPVYDTIKYYSIIPHSIRSIQSDRKAWAAFYVYKLQPLTFLLDFSVDGYIRRAIDCGFNDLSQLHCSYESFDVESGVYSVSSFEAKPSGSVVEQAEGVECDFSPLLSGTPPQVYNF…	1339
B.1.160	18	TGGGAGAG	CTCTCCCA	SARS-CoV-2	Prefusion stabilized (2P)	CoVariants: 20A.EU2	ATGTTTGTGTTCCTCGTTCTCCTGCCCCTCGTTTCTTCCCAATGCGTGAACCTCACAACTAGAACGCAGCTCCCACCCGCTTACACGAACTCTTTTACTCGTGGAGTATACTATCCCGATAAAGTCTTTAGGTCCAGTGTCCTTCATTCTACTCAAGACCTTTTCCTGCCATTCTTCTCAAATGTCACCTGGTTCCATGCTATCCACGTTTCTGGCACCAACGGAACTAAACGATTTGATAATCCCGTCTTGCCATTTAACGATGGCGTATACTTTGCCTCAACGGAGAAGTCCAACATTATCCGGGGATGGATATTTGGCACCACCCTGGACTCCAAGACACAGTCTCTCCTCATTGTGAACAACGCCACCAATGTCGTCATCAAAGTCTGTGAATTT…	3768	MFVFLVLLPLVSSQCVNLTTRTQLPPAYTNSFTRGVYYPDKVFRSSVLHSTQDLFLPFFSNVTWFHAIHVSGTNGTKRFDNPVLPFNDGVYFASTEKSNIIRGWIFGTTLDSKTQSLLIVNNATNVVIKVCEFQFCNDPFLGVYYHKNNKSWMESEFRVYSSANNCTFEYVSQPFLMDLEGKQGNFKNLREFVFKNIDGYFKIYSKHTPINLVRDLPQGFSALEPLVDLPIGINITRFQTLLALHRSYLTPGDSSSGWTAGAAAYYVGYLQPRTFLLKYNENGTITDAVDCALDPLSETKCTLKSFTVEKGIYQTSNFRVQPTESIVRFPNITNLCPFGEVFNATRFASVYAWNRKRISNCVADYSVLYNSASFSTFKCYGVSPTKLNDLCFTNVYADS…	1256
B.1.525	19	CCCTGCGC	GCGCAGGG	SARS-CoV-2	Prefusion stabilized (2P)	CoVariants: 21D (Eta)	ATGTTTGTGTTCCTCGTTCTCCTGCCCCTCGTTTCTTCCCAATGCGTGAACCTCACAACTAGAACGCAGCTCCCACCCGCTTACACGAACTCTTTTACTCGTGGAGTATACTATCCCGATAAAGTCTTTAGGTCCAGTGTCCTTCATTCTACTCAAGACCTTTTCCTGCCATTCTTCTCAAATGTCACCTGGTTCCATGTCATCTCTGGCACCAACGGAACTAAACGATTTGATAATCCCGTCTTGCCATTTAACGATGGCGTATACTTTGCCTCAACGGAGAAGTCCAACATTATCCGGGGATGGATATTTGGCACCACCCTGGACTCCAAGACACAGTCTCTCCTCATTGTGAACAACGCCACCAATGTCGTCATCAAAGTCTGTGAATTTCAATTT…	3759	MFVFLVLLPLVSSQCVNLTTRTQLPPAYTNSFTRGVYYPDKVFRSSVLHSTQDLFLPFFSNVTWFHVISGTNGTKRFDNPVLPFNDGVYFASTEKSNIIRGWIFGTTLDSKTQSLLIVNNATNVVIKVCEFQFCNDPFLGVYHKNNKSWMESEFRVYSSANNCTFEYVSQPFLMDLEGKQGNFKNLREFVFKNIDGYFKIYSKHTPINLVRDLPQGFSALEPLVDLPIGINITRFQTLLALHRSYLTPGDSSSGWTAGAAAYYVGYLQPRTFLLKYNENGTITDAVDCALDPLSETKCTLKSFTVEKGIYQTSNFRVQPTESIVRFPNITNLCPFGEVFNATRFASVYAWNRKRISNCVADYSVLYNSASFSTFKCYGVSPTKLNDLCFTNVYADSFVI…	1253
B.1.526	20	GACCTAAT	ATTAGGTC	SARS-CoV-2	Prefusion stabilized (2P)	PMID: 34428777	ATGTTTGTGTTCTTCGTTCTCCTGCCCCTCGTTTCTTCCCAATGCGTGAACCTCACAACTAGAACGCAGCTCCCACCCGCTTACACGAACTCTTTTACTCGTGGAGTATACTATCCCGATAAAGTCTTTAGGTCCAGTGTCCTTCATTCTACTCAAGACCTTTTCCTGCCATTCTTCTCAAATGTCACCTGGTTCCATGCTATCCACGTTTCTGGCACCAACGGAACTAAACGATTTGATAATCCCGTCTTGCCATTTAACGATGGCGTATACTTTGCCTCAATTGAGAAGTCCAACATTATCCGGGGATGGATATTTGGCACCACCCTGGACTCCAAGACACAGTCTCTCCTCATTGTGAACAACGCCACCAATGTCGTCATCAAAGTCTGTGAATTT…	3768	MFVFFVLLPLVSSQCVNLTTRTQLPPAYTNSFTRGVYYPDKVFRSSVLHSTQDLFLPFFSNVTWFHAIHVSGTNGTKRFDNPVLPFNDGVYFASIEKSNIIRGWIFGTTLDSKTQSLLIVNNATNVVIKVCEFQFCNDPFLGVYYHKNNKSWMESEFRVYSSANNCTFEYVSQPFLMDLEGKQGNFKNLREFVFKNIDGYFKIYSKHTPINLVRDLPQGFSALEPLVDLPIGINITRFQTLLALHRSYLTPGGSSSGWTAGAAAYYVGYLQPRTFLLKYNENGTITDAVDCALDPLSETKCTLKSFTVEKGIYQTSNFRVQPTESIVRFPNITNLCPFGEVFNATRFASVYAWNRKRISNCVADYSVLYNSASFSTFKCYGVSPTKLNDLCFTNVYADS…	1256
B.1.526.1	21	CCCCGCTC	GAGCGGGG	SARS-CoV-2	Prefusion stabilized (2P)	PMID: 34373458	ATGTTTGTGTTCCTCGTTCTCCTGCCCCTCGTTTCTTCCCAATGCGTGAACCTCACAACTAGAACGCAGCTCCCACCCGCTTACACGAACTCTTTTACTCGTGGAGTATACTATCCCGATAAAGTCTTTAGGTCCAGTGTCCTTCATTCTACTCAAGACCTTTTCCTGCCATTCTTCTCAAATGTCACCTGGTTCCATGCTATCCACGTTTCTGGCACCAACGGAACTAAACGATTTGGTAATCCCGTCTTGCCATTTAACGATGGCGTATACTTTGCCTCAACGGAGAAGTCCAACATTATCCGGGGATGGATATTTGGCACCACCCTGGACTCCAAGACACAGTCTCTCCTCATTGTGAACAACGCCACCAATGTCGTCATCAAAGTCTGTGAATTT…	3765	MFVFLVLLPLVSSQCVNLTTRTQLPPAYTNSFTRGVYYPDKVFRSSVLHSTQDLFLPFFSNVTWFHAIHVSGTNGTKRFGNPVLPFNDGVYFASTEKSNIIRGWIFGTTLDSKTQSLLIVNNATNVVIKVCEFQFCNDPFLGVYHKNNKSWMESESRVYSSANNCTFEYVSQPFLMDLEGKQGNFKNLREFVFKNIDGYFKIYSKHTPINLVRDLPQGFSALEPLVDLPIGINITRFQTLLALHRSYLTPGDSSSGWTAGAAAYYVGYLQPRTFLLKYNENGTITDAVDCALDPLSETKCTLKSFTVEKGIYQTSNFRVQPTESIVRFPNITNLCPFGEVFNATRFASVYAWNRKRISNCVADYSVLYNSASFSTFKCYGVSPTKLNDLCFTNVYADSF…	1255
B.1.526.2	22	TACTATTA	TAATAGTA	SARS-CoV-2	Prefusion stabilized (2P)	PMID: 34373458	ATGTTTGTGTTCTTCGTTCTCCTGCCCCTCGTTTCTTCCCAATGCGTGAACCTCACAACTAGAACGCAGCTCCCACCCGCTTACACGAACTCTTTTACTCGTGGAGTATACTATCCCGATAAAGTCTTTAGGTCCAGTGTCCTTCATTCTACTCAAGACCTTTTCCTGCCATTCTTCTCAAATGTCACCTGGTTCCATGCTATCCACGTTTCTGGCACCAACGGAACTAAACGATTTGATAATCCCGTCTTGCCATTTAACGATGGCGTATACTTTGCCTCAATCGAGAAGTCCAACATTATCCGGGGATGGATATTTGGCACCACCCTGGACTCCAAGACACAGTCTCTCCTCATTGTGAACAACGCCACCAATGTCGTCATCAAAGTCTGTGAATTT…	3768	MFVFFVLLPLVSSQCVNLTTRTQLPPAYTNSFTRGVYYPDKVFRSSVLHSTQDLFLPFFSNVTWFHAIHVSGTNGTKRFDNPVLPFNDGVYFASIEKSNIIRGWIFGTTLDSKTQSLLIVNNATNVVIKVCEFQFCNDPFLGVYYHKNNKSWMESEFRVYSSANNCTFEYVSQPFLMDLEGKQGNFKNLREFVFKNIDGYFKIYSKHTPINLVRDLPQGFSALEPLVDLPIGINITRFQTLLALHRSYLTPGGSSSGWTAGAAAYYVGYLQPRTFLLKYNENGTITDAVDCALDPLSETKCTLKSFTVEKGIYQTSNFRVQPTESIVRFPNITNLCPFGEVFNATRFASVYAWNRKRISNCVADYSVLYNSASFSTFKCYGVSPTKLNDLCFTNVYADS…	1256
B.1.258	23	ACAATGTC	GACATTGT	SARS-CoV-2	Prefusion stabilized (2P)	CoVariants: 20A/S:439K	ATGTTTGTGTTCCTCGTTCTCCTGCCCCTCGTTTCTTCCCAATGCGTGAACCTCACAACTAGAACGCAGCTCCCACCCGCTTACACGAACTCTTTTACTCGTGGAGTATACTATCCCGATAAAGTCTTTAGGTCCAGTGTCCTTCATTCTACTCAAGACCTTTTCCTGCCATTCTTCTCAAATGTCACCTGGTTCCATGCTATCTCTGGCACCAACGGAACTAAACGATTTGATAATCCCGTCTTGCCATTTAACGATGGCGTATACTTTGCCTCAACGGAGAAGTCCAACATTATCCGGGGATGGATATTTGGCACCACCCTGGACTCCAAGACACAGTCTCTCCTCATTGTGAACAACGCCACCAATGTCGTCATCAAAGTCTGTGAATTTCAATTT…	3762	MFVFLVLLPLVSSQCVNLTTRTQLPPAYTNSFTRGVYYPDKVFRSSVLHSTQDLFLPFFSNVTWFHAISGTNGTKRFDNPVLPFNDGVYFASTEKSNIIRGWIFGTTLDSKTQSLLIVNNATNVVIKVCEFQFCNDPFLGVYYHKNNKSWMESEFRVYSSANNCTFEYVSQPFLMDLEGKQGNFKNLREFVFKNIDGYFKIYSKHTPINLVRDLPQGFSALEPLVDLPIGINITRFQTLLALHRSYLTPGDSSSGWTAGAAAYYVGYLQPRTFLLKYNENGTITDAVDCALDPLSETKCTLKSFTVEKGIYQTSNFRVQPTESIVRFPNITNLCPFGEVFNATRFASVYAWNRKRISNCVADYSVLYNSASFSTFKCYGVSPTKLNDLCFTNVYADSFV…	1254
B.1.221	24	TTCCCGCG	CGCGGGAA	SARS-CoV-2	Prefusion stabilized (2P)	CoVariants: 20A/S:98F	ATGTTTGTGTTCCTCGTTCTCCTGCCCCTCGTTTCTTCCCAATGCGTGAACCTCACAACTAGAACGCAGCTCCCACCCGCTTACACGAACTCTTTTACTCGTGGAGTATACTATCCCGATAAAGTCTTTAGGTCCAGTGTCCTTCATTCTACTCAAGACCTTTTCCTGCCATTCTTCTCAAATGTCACCTGGTTCCATGCTATCCACGTTTCTGGCACCAACGGAACTAAACGATTTGATAATCCCGTCTTGCCATTTAACGATGGCGTATACTTTGCCTCAACGGAGAAGTTCAACATTATCCGGGGATGGATATTTGGCACCACCCTGGACTCCAAGACACAGTCTCTCCTCATTGTGAACAACGCCACCAATGTCGTCATCAAAGTCTGTGAATTT…	3768	MFVFLVLLPLVSSQCVNLTTRTQLPPAYTNSFTRGVYYPDKVFRSSVLHSTQDLFLPFFSNVTWFHAIHVSGTNGTKRFDNPVLPFNDGVYFASTEKFNIIRGWIFGTTLDSKTQSLLIVNNATNVVIKVCEFQFCNDPFLGVYYHKNNKSWMESEFRVYSSANNCTFEYVSQPFLMDLEGKQGNFKNLREFVFKNIDGYFKIYSKHTPINLVRDLPQGFSALEPLVDLPIGINITRFQTLLALHRSYLTPGDSSSGWTAGAAAYYVGYLQPRTFLLKYNENGTITDAVDCALDPLSETKCTLKSFTVEKGIYQTSNFRVQPTESIVRFPNITNLCPFGEVFNATRFASVYAWNRKRISNCVADYSVLYNSASFSTFKCYGVSPTKLNDLCFTNVYADS…	1256
B.1.1.277	25	ACGTATTA	TAATACGT	SARS-CoV-2	Prefusion stabilized (2P)	CoVariants: 20B/S:626S	ATGTTTGTGTTCCTCGTTCTCCTGCCCCTCGTTTCTTCCCAATGCGTGAACCTCACAACTAGAACGCAGCTCCCACCCGCTTACACGAACTCTTTTACTCGTGGAGTATACTATCCCGATAAAGTCTTTAGGTCCAGTGTCCTTCATTCTACTCAAGACCTTTTCCTGCCATTCTTCTCAAATGTCACCTGGTTCCATGCTATCCACGTTTCTGGCACCAACGGAACTAAACGATTTGATAATCCCGTCTTGCCATTTAACGATGGCGTATACTTTGCCTCAACGGAGAAGTCCAACATTATCCGGGGATGGATATTTGGCACCACCCTGGACTCCAAGACACAGTCTCTCCTCATTGTGAACAACGCCACCAATGTCGTCATCAAAGTCTGTGAATTT…	3768	MFVFLVLLPLVSSQCVNLTTRTQLPPAYTNSFTRGVYYPDKVFRSSVLHSTQDLFLPFFSNVTWFHAIHVSGTNGTKRFDNPVLPFNDGVYFASTEKSNIIRGWIFGTTLDSKTQSLLIVNNATNVVIKVCEFQFCNDPFLGVYYHKNNKSWMESEFRVYSSANNCTFEYVSQPFLMDLEGKQGNFKNLREFVFKNIDGYFKIYSKHTPINLVRDLPQGFSALEPLVDLPIGINITRFQTLLALHRSYLTPGDSSSGWTAGAAAYYVGYLQPRTFLLKYNENGTITDAVDCALDPLSETKCTLKSFTVEKGIYQTSNFRVQPTESIVRFPNITNLCPFGEVFNATRFASVYAWNRKRISNCVADYSVLYNSASFSTFKCYGVSPTKLNDLCFTNVYADS…	1256
B.1.1.302	26	ACAGATTT	AAATCTGT	SARS-CoV-2	Prefusion stabilized (2P)	CoVariants: 20B/S:1122L	ATGTTTGTGTTCCTCGTTCTCCTGCCCCTCGTTTCTTCCCAATGCGTGAACCTCACAACTAGAACGCAGCTCCCACCCGCTTACACGAACTCTTTTACTCGTGGAGTATACTATCCCGATAAAGTCTTTAGGTCCAGTGTCCTTCATTCTACTCAAGACCTTTTCCTGCCATTCTTCTCAAATGTCACCTGGTTCCATGCTATCCACGTTTCTGGCACCAACGGAACTAAACGATTTGATAATCCCGTCTTGCCATTTAACGATGGCGTATACTTTGCCTCAACGGAGAAGTCCAACATTATCCGGGGATGGATATTTGGCACCACCCTGGACTCCAAGACACAGTCTCTCCTCATTGTGAACAACGCCACCAATGTCGTCATCAAAGTCTGTGAATTT…	3768	MFVFLVLLPLVSSQCVNLTTRTQLPPAYTNSFTRGVYYPDKVFRSSVLHSTQDLFLPFFSNVTWFHAIHVSGTNGTKRFDNPVLPFNDGVYFASTEKSNIIRGWIFGTTLDSKTQSLLIVNNATNVVIKVCEFQFCNDPFLGVYYHKNNKSWMESEFRVYSSANNCTFEYVSQPFLMDLEGKQGNFKNLREFVFKNIDGYFKIYSKHTPINLVRDLPQGFSALEPLVDLPIGINITRFQTLLALHRSYLTPGDSSSGWTAGAAAYYVGYLQPRTFLLKYNENGTITDAVDCALDPLSETKCTLKSFTVEKGIYQTSNFRVQPTESIVRFPNITNLCPFGEVFNATRFASVYAWNRKRISNCVADYSVLYNSASFSTFKCYGVSPTKLNDLCFTNVYADS…	1256
B.1.367	27	TATCTGTC	GACAGATA	SARS-CoV-2	Prefusion stabilized (2P)	CoVariants: 20C/S:80Y	ATGTTTGTGTTCCTCGTTCTCCTGCCCCTCGTTTCTTCCCAATGCGTGAACCTCACAACTAGAACGCAGCTCCCACCCGCTTACACGAACTCTTTTACTCGTGGAGTATACTATCCCGATAAAGTCTTTAGGTCCAGTGTCCTTCATTCTACTCAAGACCTTTTCCTGCCATTCTTCTCAAATGTCACCTGGTTCCATGCTATCCACGTTTCTGGCACCAACGGAACTAAACGATTTTACAATCCCGTCTTGCCATTTAACGATGGCGTATACTTTGCCTCAACGGAGAAGTCCAACATTATCCGGGGATGGATATTTGGCACCACCCTGGACTCCAAGACACAGTCTCTCCTCATTGTGAACAACGCCACCAATGTCGTCATCAAAGTCTGTGAATTT…	3768	MFVFLVLLPLVSSQCVNLTTRTQLPPAYTNSFTRGVYYPDKVFRSSVLHSTQDLFLPFFSNVTWFHAIHVSGTNGTKRFYNPVLPFNDGVYFASTEKSNIIRGWIFGTTLDSKTQSLLIVNNATNVVIKVCEFQFCNDPFLGVYYHKNNKSWMESEFRVYSSANNCTFEYVSQPFLMDLEGKQGNFKNLREFVFKNIDGYFKIYSKHTPINLVRDLPQGFSALEPLVDLPIGINITRFQTLLALHRSYLTPGDSSSGWTAGAAAYYVGYLQPRTFLLKYNENGTITDAVDCALDPLSETKCTLKSFTVEKGIYQTSNFRVQPTESIVRFPNITNLCPFGEVFNATRFASVYAWNRKRISNCVADYSVLYNSASFSTFKCYGVSPTKLNDLCFTNVYADS…	1256
B.1.617	28	CTTCAGTT	AACTGAAG	SARS-CoV-2	Prefusion stabilized (2P)	Wuhan Strain with mutations L452R, E484Q, D614G, and P681R	ATGTTTGTGTTCCTCGTTCTCCTGCCCCTCGTTTCTTCCCAATGCGTGAACCTCACAACTAGAACGCAGCTCCCACCCGCTTACACGAACTCTTTTACTCGTGGAGTATACTATCCCGATAAAGTCTTTAGGTCCAGTGTCCTTCATTCTACTCAAGACCTTTTCCTGCCATTCTTCTCAAATGTCACCTGGTTCCATGCTATCCACGTTTCTGGCACCAACGGAACTAAACGATTTGATAATCCCGTCTTGCCATTTAACGATGGCGTATACTTTGCCTCAACGGAGAAGTCCAACATTATCCGGGGATGGATATTTGGCACCACCCTGGACTCCAAGACACAGTCTCTCCTCATTGTGAACAACGCCACCAATGTCGTCATCAAAGTCTGTGAATTT…	3768	MFVFLVLLPLVSSQCVNLTTRTQLPPAYTNSFTRGVYYPDKVFRSSVLHSTQDLFLPFFSNVTWFHAIHVSGTNGTKRFDNPVLPFNDGVYFASTEKSNIIRGWIFGTTLDSKTQSLLIVNNATNVVIKVCEFQFCNDPFLGVYYHKNNKSWMESEFRVYSSANNCTFEYVSQPFLMDLEGKQGNFKNLREFVFKNIDGYFKIYSKHTPINLVRDLPQGFSALEPLVDLPIGINITRFQTLLALHRSYLTPGDSSSGWTAGAAAYYVGYLQPRTFLLKYNENGTITDAVDCALDPLSETKCTLKSFTVEKGIYQTSNFRVQPTESIVRFPNITNLCPFGEVFNATRFASVYAWNRKRISNCVADYSVLYNSASFSTFKCYGVSPTKLNDLCFTNVYADS…	1256
MHV	29	AAACATGC	GCATGTTT	Murine Coronavirus	Prefusion stabilized (2P)	NCBI Reference Sequence: NP_045300.1	ATGCTGTTCGTTTTTATCCTGTTCCTCCCCAGCTGCTTGGGATACATTGGTGACTTCAGGTGTATTCAACTCGTTAACTCAAACGGAGCGAACGTCAGCGCGCCATCAATCTCAACGGAGACCGTCGAAGTTTCACAGGGGCTCGGAACCTACTACGTCCTGGATCGAGTCTATCTGAACGCTACGTTGTTGCTTACTGGCTATTATCCAGTTGACGGCAGCAAGTTCCGAAACTTGGCTCTCAGGGGTACAAATAGTGTGAGCCTGTCATGGTTCCAACCACCATACTTGAACCAATTCAACGACGGGATTTTCGCGAAGGTGCAAAATCTTAAGACCTCAACCCCCAGCGGAGCAACGGCTTACTTTCCCACAATTGTCATTGGGAGCTTGTTTGGA…	3918	MLFVFILFLPSCLGYIGDFRCIQLVNSNGANVSAPSISTETVEVSQGLGTYYVLDRVYLNATLLLTGYYPVDGSKFRNLALRGTNSVSLSWFQPPYLNQFNDGIFAKVQNLKTSTPSGATAYFPTIVIGSLFGYTSYTVVIEPYNGVIMASVCQYTICQLPYTDCKPNTNGNKLIGFWHTDVKPPICVLKRNFTLNVNADAFYFHFYQHGGTFYAYYADKPSATTFLFSVYIGDILTQYYVLPFICNPTAGSTFAPRYWVTPLVKRQYLFNFNQKGVITSAVDCASSYTSEIKCKTQSMLPSTGVYELSGYTVQPVGVVYRRVANLPACNIEEWLTARSVPSPLNWERKTFQNCNFNLSSLLRYVQAESLFCNNIDASKVYGRCFGSISVDKFAVPRSR…	1306
SARS 2 N CTD only	30	CTACACCT	AGGTGTAG	SARS-CoV-2	Includes CD8 signal peptide and FLAG-tag, fused to PDGFRβ stalk + TM	UniProt: P0DTC9	ATGGCCCTTCCCGTTACGGCTCTGCTGCTTCCTCTGGCACTCTTGCTTCACGCGGCACGACCCGGGGATTATAAAGACGATGACGACAAGAAGAGCGCTGCAGAAGCGTCTAAAAAACCCAGACAAAAAAGGACCGCCACTAAGGCATACAATGTTACACAAGCCTTTGGTCGCAGAGGCCCGGAACAGACACAAGGTAATTTCGGGGATCAGGAGTTGATTAGACAAGGCACAGACTATAAGCATTGGCCGCAAATTGCGCAATTTGCCCCGAGTGCATCAGCCTTTTTCGGAATGTCCAGGATCGGGATGGAGGTCACGCCGTCAGGGACTTGGCTCACCTATACCGGCGCTATTAAGCTTGACGATAAGGATCCCAATTTTAAGGACCAGGTTATC…	606	MALPVTALLLPLALLLHAARPGDYKDDDDKKSAAEASKKPRQKRTATKAYNVTQAFGRRGPEQTQGNFGDQELIRQGTDYKHWPQIAQFAPSASAFFGMSRIGMEVTPSGTWLTYTGAIKLDDKDPNFKDQVILLNKHIDAYKTFPPTEPKKAVGQDTQEVIVVPHSLPFKVVVISAILALVVLTIISLIILIMLWQKKPR*	202
SARS 2 E	31	AGTATCCG	CGGATACT	SARS-CoV-2	None	UniProt: P0DTC4	ATGTACAGTTTTGTGTCCGAGGAGACAGGAACACTGATCGTGAACTCCGTACTTCTGTTCTTGGCATTCGTCGTATTTTTGTTGGTTACGCTTGCTATTCTTACAGCTCTTAGACTTTGCGCGTACTGCTGCAATATCGTCAATGTATCACTTGTCAAACCATCTTTCTACGTTTATTCTCGGGTAAAAAACTTGAACTCATCCCGCGTGCCTGATCTTCTGGTCTGA	228	MYSFVSEETGTLIVNSVLLFLAFVVFLLVTLAILTALRLCAYCCNIVNVSLVKPSFYVYSRVKNLNSSRVPDLLV*	76
SARS 2 M	32	ATCCATAT	ATATGGAT	SARS-CoV-2	None	UniProt: P0DTC5	ATGGCAGATTCCAACGGTACTATCACCGTGGAGGAACTTAAGAAGCTCCTTGAACAATGGAATCTCGTGATAGGATTTCTTTTCCTGACATGGATTTGCCTCCTCCAGTTCGCTTACGCCAACCGCAACCGCTTCCTCTATATAATAAAGCTCATTTTCTTGTGGTTGCTCTGGCCCGTAACCCTCGCCTGTTTCGTACTCGCTGCGGTATATCGGATCAATTGGATAACCGGGGGGATCGCAATCGCAATGGCCTGCCTGGTAGGGCTTATGTGGCTGTCTTACTTTATTGCTTCTTTCCGACTCTTTGCGAGGACTAGGTCAATGTGGTCCTTTAACCCCGAGACGAATATCTTGCTGAATGTCCCGCTTCATGGAACAATACTCACAAGACCACTG…	669	MADSNGTITVEELKKLLEQWNLVIGFLFLTWICLLQFAYANRNRFLYIIKLIFLWLLWPVTLACFVLAAVYRINWITGGIAIAMACLVGLMWLSYFIASFRLFARTRSMWSFNPETNILLNVPLHGTILTRPLLESELVIGAVILRGHLRIAGHHLGRCDIKDLPKEITVATSRTLSYYKLGASQRVAGDSGFAAYSRYRIGNYKLNTDHSSSSDNIALLVQ*	223
H1	33	GTGTACCT	AGGTACAC	Influenza	Y98F to abrogate sialic acid binding	A/Brisbane/02/2018	ATGAAGGCGATATTGGTGGTACTTCTCTATACCTTTACAACAGCCAACGCTGATACCCTTTGCATTGGGTATCACGCGAATAATAGCACCGACACGGTAGACACCGTACTCGAAAAGAACGTAACGGTAACCCATAGTGTGAACCTTCTTGAAGATAAGCACAACGGGAAACTCTGTAAATTGGGAGGGGTCGCCCCCTTGCATCTGGGAAAATGCAATATAGCGGGCTGGATTCTTGGAAATCCAGAATGCGAATCATTGTCAACAGCTAGAAGTTGGAGCTATATTGTGGAAACGTCAAACTCCGATAACGGCACCTGCTTCCCTGGTGACTTCATTAACTTCGAGGAATTGCGAGAGCAGCTGTCAAGTGTGTCAAGCTTCGAAAGGTTCGAGATT…	1701	MKAILVVLLYTFTTANADTLCIGYHANNSTDTVDTVLEKNVTVTHSVNLLEDKHNGKLCKLGGVAPLHLGKCNIAGWILGNPECESLSTARSWSYIVETSNSDNGTCFPGDFINFEELREQLSSVSSFERFEIFPKTSSWPNHDSNKGVTAACPHAGAKSFYKNLIWLVKKGNSYPKLNQTYINDKGKEVLVLWGIHHPPTTADQQSLYQNADAYVFVGTSRYSKKFKPEIATRPKVRDREGRMNYYWTLVEPGDKITFEATGNLVVPRYAFTMERNAGSGIIISDTPVHDCNTTCQTAEGAINTSLPFQNVHPVTIGKCPKYVKSTKLRLATGLRNVPSIQSRGLFGAIAGFIEGGWTGMVDGWYGYHHQNEQGSGYAADLKSTQNAIDKITNKVNSV…	567
H3	34	GCGGTGAA	TTCACCGC	Influenza	Y98F to abrogate sialic acid binding	A/Kansas/14/2017	ATGAAGACTATAATAGCGTTGAGCTGTATACTGTGTCTCGTTTTTGCCCAAAAGATACCGGGCAACGATAACAGCACCGCCACGCTTTGCCTGGGCCATCATGCAGTCCCAAACGGAACTATAGTCAAAACCATTACCAATGACCGGATTGAAGTAACTAACGCCACGGAACTCGTTCAAAATAGTAGCATTGGGGAGATCTGTGATTCCCCACATCAAATACTGGATGGTGAAAATTGTACTCTGATCGACGCCCTCCTCGGGGACCCGCAATGCGATGGTTTTCAAAACAAGAAATGGGACTTGTTCGTCGAGAGGAATAAAGCCTACTCCAATTGTTTCCCGTATGATGTACCTGACTATGCTTCTCTGCGGTCTCTTGTGGCCTCCTCAGGGACC…	1701	MKTIIALSCILCLVFAQKIPGNDNSTATLCLGHHAVPNGTIVKTITNDRIEVTNATELVQNSSIGEICDSPHQILDGENCTLIDALLGDPQCDGFQNKKWDLFVERNKAYSNCFPYDVPDYASLRSLVASSGTLEFNNESFNWAGVTQNGTSSSCIRGSKSSFFSRLNWLTHLNSKYPALNVTMPNNEQFDKLYIWGVHHPGTDKDQISLYAQSSGRITVSTKRSQQAVIPNIGSRPRIRDIPSRISIYWTIVKPGDILLINSTGNLIAPRGYFKIRSGKSSIMRSDAPIGKCKSECITPNGSIPNDKPFQNVNRITYGACPRYVKQSTLKLATGMRNVPERQTRGIFGAIAGFIENGWEGMVDGWYGFRHQNSEGRGQAADLKSTQAAIDQINGKLNR…	567
N1	35	CCCGACGA	TCGTCGGG	Influenza	Y406D to reduce enzymatic activity	A/Brisbane/02/2018	ATGAATCCGAACCAAAAGATAATTACCATCGGTAGCACTTGCATGACGATCGGCATGGCCAACTTGATCCTGCAGATCGGGAACATAATCAGTATTTGGGTAAGCCACAGCATCCAGATTGGCAACCAGTCACAAATTGAGACGTGCAATCAAAGTGTGATTACTTATGAAAATAATACTTGGGTTAATCAGACATACGTGAATATCTCCAATACGAATTTCGCCGCACGCCAGTCCGTAGCGAGTGTCAAGCTGGCCGGGAACTCTTCCCTCTGCCCTGTTAGCGGGTGGGCCATTTACTCTAAAGACAATAGTGTACGAATAGGAAGTAAGGGGGACGTATTTGTTATCCGCGAACCCTTTATAAGCTGCAGTCCTCTCGAGTGCAGGACGTTTTTT…	1410	MNPNQKIITIGSTCMTIGMANLILQIGNIISIWVSHSIQIGNQSQIETCNQSVITYENNTWVNQTYVNISNTNFAARQSVASVKLAGNSSLCPVSGWAIYSKDNSVRIGSKGDVFVIREPFISCSPLECRTFFLTQGALLNDKHSNGTIKDRSPYRTLMSCPIGEVPSPYNSRFESVAWSASACHDGTNWLTIGISGPDSGAVAVLKYNGIITDTIKSWRNNILRTQESECACVNGSCFTIMTDGPSDGQASYKIFRIEKGKIIKSVEMKAPNYHYEECSCYPDSSEITCVCRDNWHGSNRPWVSFNQNLEYQMGYICSGVFGDNPRPNDKTGSCGPVSSNGANGVKGFSFKYGNGVWIGRTKSISSRKGFEMIWDPNGWTGTDNKFSIKQDIVGINEW…	470
N2	36	ACCCTTGG	CCAAGGGT	Influenza	Y406D to reduce enzymatic activity	A/Kansas/14/2017	ATGAACCCGAACCAGAAAATCATCACAATTGGCTCTGTGTCACTGACCATTTCAACAATCTGTTTCTTTATGCAGATAGCCATACTCATAACTACTGTTACGTTGCATTTCAAGCAGTACGAATTCAACTCCCCCCCTAACAACCAGGTCATGCTCTGCGAACCAACGATCATCGAAAGGAATATCACTGAAATAGTTTATCTCACCAACACCACAATTGAGCGCGAGATATGTCCTAAACCTGCCGAGTATAGAAACTGGAGCAAGCCGCAATGTGGAATCACTGGATTTGCGCCATTTTCCAAGGATAATTCCATTCGATTGAGTGCTGGTGGAGATATCTGGGTCACGCGCGAGCCATATGTAAGCTGCGATCCTGATAAGTGTTACCAATTCGCC…	1410	MNPNQKIITIGSVSLTISTICFFMQIAILITTVTLHFKQYEFNSPPNNQVMLCEPTIIERNITEIVYLTNTTIEREICPKPAEYRNWSKPQCGITGFAPFSKDNSIRLSAGGDIWVTREPYVSCDPDKCYQFALGQGTTINNVHSNNTARDRTPHRTLLMNELGVPFHLGTKQVCIAWSSSSCHDGKAWLHVCITGDDKNATASFIYNGRLVDSVVSWSKDILRTQESECVCINGTCTVVMTDGNATGKADTKILFIEEGKIVHTSKLSGSAQHVEECSCYPRYPGVRCVCRDNWKGSNRPIVDINIKDHSIVSSYVCSGLVGDTPRKTDSSSSSHCLNPNNEKGGHGVKGWAFDDGNDVWMGRTINETSRLGYETFKVVEGWSNPKSKLQINRQVIVD…	470
Measles H	37	AGGCGCAA	TTGCGCCT	Measles	Intracellular domain truncated by 18aa	Obtained from the Buchholz Lab, based upon UniProt: P08362	ATGGGCAGCCGGATCGTGATCAACCGGGAGCACCTGATGATCGACCGGCCCTACGTGCTGCTGGCCGTGCTGTTCGTGATGTTCCTGAGCCTGATCGGCTTGCTAGCCATTGCTGGAATCCGGCTGCACAGAGCCGCCATCTACACCGCCGAGATCCACAAGAGCCTGAGCACCAACCTGGACGTGACCAACAGCATCGAGCATCAGGTCAAGGACGTGCTGACCCCCCTGTTTAAGATCATCGGCGACGAAGTGGGCCTGCGGACCCCCCAGAGATTCACCGACCTGGTCAAGTTCATCAGCGACAAGATCAAGTTCCTGAACCCCGACCGGGAGTACGACTTCCGGGACCTGACCTGGTGCATCAACCCCCCCGAGCGGATCAAGCTGGACTACGAC…	1794	MGSRIVINREHLMIDRPYVLLAVLFVMFLSLIGLLAIAGIRLHRAAIYTAEIHKSLSTNLDVTNSIEHQVKDVLTPLFKIIGDEVGLRTPQRFTDLVKFISDKIKFLNPDREYDFRDLTWCINPPERIKLDYDQYCADVAAEELMNALVNSTLLETRTTNQFLAVSKGNCSGPTTIRGQFSNMSLSLLDLYLGRGYNVSSIVTMTSQGMYGGTYLVEKPNLSSKRSELSQLSMYRVFEVGVIRNPGLGAPVFHMTNYLEQPVSNDLSNCMVALGELKLAALCHGEDSITIPYQGSGKGVSFQLVKLGVWKSPTDMQSWVPLSTDDPVIDRLYLSSHRGVIADNQAKWAVPTTRTDDKLRMETCFQQACKGKIQALCENPEWAPLKDNRIPSYGVLSVDL…	598
Measles F	38	GGCCTGTC	GACAGGCC	Measles	Intracellular domain truncated by 30aa	UniProt: P69353	ATGGGTCTCAAGGTGAACGTCTCTGCCATATTCATGGCAGTACTGTTAACTCTCCAAACACCCACCGGTCAAATCCATTGGGGCAATCTCTCTAAGATAGGGGTGGTAGGAATAGGAAGTGCAAGCTACAAAGTTATGACTCGTTCCAGCCATCAATCATTAGTCATAAAATTAATGCCCAATATAACTCTCCTCAATAACTGCACGAGGGTAGAGATTGCAGAATACAGGAGACTACTGAGAACAGTTTTGGAACCAATTAGAGATGCACTTAATGCAGTGACCCAGAATATAAGACCGGTTCAGAGTGTAGCTTCAAGTAGGAGACACAAGAGATTTGCGGGAGTAGTCCTGGCAGGTGCGGCCCTAGGCGTTGCCACAGCTGCTCAGATAACAGCC…	1656	MGLKVNVSAIFMAVLLTLQTPTGQIHWGNLSKIGVVGIGSASYKVMTRSSHQSLVIKLMPNITLLNNCTRVEIAEYRRLLRTVLEPIRDALNAVTQNIRPVQSVASSRRHKRFAGVVLAGAALGVATAAQITAGIALHQSMLNSQAIDNLRASLETTNQAIEAIRQAGQEMILAVQGVQDYINNELIPSMNQLSCDLIGQKLGLKLLRYYTEILSLFGPSLRDPISAEISIQALSYALGGDINKVLEKLGYSGGDLLGILESRGIKARITHVDTESYFIVLSIAYPTLSEIKGVIVHRLEGVSYNIGSQEWYTTVPKYVATQGYLISNFDESSCTFMPEGTVCSQNALYPMSPLLQECLRGSTKSCARTLVSGSFGNRFILSQGNLIANCASILCKCYT…	552
HIV SOSIP Pstalk	39	GTTAATCA	TGATTAAC	HIV	Includes tPA signal peptide, stabilized envelope spike fused to PDGFRβ stalk + TM	PMID: 31142746	ATGGACGCAATGAAGAGAGGTCTGTGTTGTGTTTTGTTGCTCTGCGGTGCCGTGTTCGTGAGCCCGAGTCAAGAAATTCACGCCAGATTTAGGCGCGGTGCTCGGGCTGAAAACTTGTGGGTGACAGTCTATTACGGGGTCCCTGTCTGGAAAGACGCGGAGACCACGCTGTTTTGCGCAAGTGATGCCAAGGCATATGATACCGAAAAAAGGAATGTCTGGGCCACTCATTGCTGTGTGCCCACTGATCCCAATCCGCAAGAAATTGTACTCGAAAACGTAACAGAGAACTTCAACATGTGGAAGAATAATATGGTGGAACAGATGCACACCGACATCATATCACTCTGGGACCAGTCACTGAAGCCGTGCGTCAAACTCACACCTCTTTGCGTTACT…	2085	MDAMKRGLCCVLLLCGAVFVSPSQEIHARFRRGARAENLWVTVYYGVPVWKDAETTLFCASDAKAYDTEKRNVWATHCCVPTDPNPQEIVLENVTENFNMWKNNMVEQMHTDIISLWDQSLKPCVKLTPLCVTLNCTDVNATNNTTNNEEIKNCSFNITTELRDKKKKVYALFYKLDVVPIDDNNSYRLINCNTSAITQACPKVSFEPIPIHYCAPAGFAILKCNDKKFNGTGPCKNVSTVQCTHGIKPVVSTQLLLNGSLAEEEIIIRSENITNNAKTIIVQLNESVEINCTRPNNNTRKSIRIGPGQWFYATGDIIGDIRQAHCNISRTKWNKTLQQVAKKLREHFNKTIIFNPSSGGDLEITTHSFNCGGEFFYCNTSELFNSTWNGTNNTITLPC…	695
CMV gB	40	ACTCAAAG	CTTTGAGT	Herpes Virus	None	UniProt: P06473	ATGGAATCCAGGATCTGGTGTCTGGTCGTTTGCGTCAACTTGTGCATAGTATGTCTCGGGGCCGCCGTTTCTAGCTCATCAACCTCACACGCGACATCATCCACTCACAACGGAAGCCACACGTCTCGCACTACTAGCGCCCAGACAAGATCAGTTTACAGTCAGCATGTCACTAGCTCTGAGGCGGTCTCCCATCGAGCAAATGAAACCATATATAATACAACTCTTAAGTATGGTGACGTTGTTGGGGTTAACACAACGAAATACCCGTATAGGGTCTGTAGTATGGCGCAGGGTACGGACCTGATTAGGTTCGAGCGCAACATCATCTGCACTAGTATGAAACCAATCAATGAAGACCTTGATGAAGGCATTATGGTCGTGTATAAGCGAAACATA…	2328	MESRIWCLVVCVNLCIVCLGAAVSSSSTSHATSSTHNGSHTSRTTSAQTRSVYSQHVTSSEAVSHRANETIYNTTLKYGDVVGVNTTKYPYRVCSMAQGTDLIRFERNIICTSMKPINEDLDEGIMVVYKRNIVAHTFKVRVYQKVLTFRRSYAYIYTTYLLGSNTEYVAPPMWEIHHINKFAQCYSSYSRVIGGTVFVAYHRDSYENKTMQLIPDDYSNTHSTRYVTVKDQWHSRGSTWLYRETCNLNCMLTITTARSKYPYHFFATSTGDVVYISPFYNGTNRNASYFGENADKFFIFPNYTIVSDFGRPNAAPETHRLVAFLERADSVISWDIQDEKNVTCQLTFWEASERTIRSEAEDSYHFSSAKMTATFLSKKQEVNMSDSALDCVRDEAINK…	776
EBV gB	41	AATCCTTA	TAAGGATT	Herpes Virus	None	UniProt: P03188	ATGACACGAAGACGCGTTCTTAGTGTTGTCGTACTCTTGGCGGCTCTTGCTTGCCGGCTCGGAGCGCAAACTCCGGAGCAGCCCGCCCCGCCGGCAACCACGGTTCAACCGACCGCCACTAGGCAGCAGACGTCCTTCCCATTTCGCGTGTGTGAGCTGAGCTCCCACGGGGACCTGTTCCGGTTTTCTTCAGACATCCAGTGTCCTTCCTTCGGAACGAGAGAGAACCATACGGAGGGACTTTTGATGGTGTTCAAAGACAATATTATCCCTTATTCATTCAAGGTTCGGTCCTACACCAAGATAGTCACAAATATTCTGATCTACAACGGGTGGTATGCGGACAGTGTGACAAACCGGCATGAGGAGAAGTTCTCTGTTGATAGTTACGAAACTGAC…	2277	MTRRRVLSVVVLLAALACRLGAQTPEQPAPPATTVQPTATRQQTSFPFRVCELSSHGDLFRFSSDIQCPSFGTRENHTEGLLMVFKDNIIPYSFKVRSYTKIVTNILIYNGWYADSVTNRHEEKFSVDSYETDQMDTIYQCYNAVKMTKDGLTRVYVDRDGVNITVNLKPTGGLANGVRRYASQTELYDAPGWLIWTYRTRTTVNCLITDMMAKSNSPFDFFVTTTGQTVEMSPFYDGKNKETFHERADSFHVRTNYKIVDYDNRGTNPQGERRAFLDKGTYTLSWKLENRTAYCPLQHWQTFDSTIATETGKSIHFVTDEGTSSFVTNTTVGIELPDAFKCIEEQVNKTMHEKYEAVQDRYTKGQEAITYFITSGGLLLAWLPLTPRSLATVKNLTEL…	759
RSV F	42	TAACCATA	TATGGTTA	RSV	Prefusion stabilized, fused to PDGFRβ stalk + TM	PMID: 24179220	ATGGAACTTCTGATCCTTAAAGCAAACGCCATTACTACCATATTGACTGCCGTTACCTTTTGCTTCGCGTCAGGTCAGAACATTACGGAAGAGTTCTACCAGAGTACCTGCTCCGCTGTGTCTAAAGGCTATTTGTCCGCGCTTCGCACAGGTTGGTACACATCTGTTATAACCATCGAATTGTCCAATATCAAAGAGAACAAATGTAACGGGACGGACGCCAAGGTGAAGCTCATCAAACAGGAGCTTGATAAGTATAAGAACGCGGTCACAGAACTGCAGTTGCTGATGCAAAGTACACCTGCTACCAACAATCGAGCTAGGCGAGAGCTCCCACGATTTATGAACTACACCCTCAATAACGCGAAAAAGACCAATGTAACGCTCTCCAAAAAGCGG…	1689	MELLILKANAITTILTAVTFCFASGQNITEEFYQSTCSAVSKGYLSALRTGWYTSVITIELSNIKENKCNGTDAKVKLIKQELDKYKNAVTELQLLMQSTPATNNRARRELPRFMNYTLNNAKKTNVTLSKKRKRRFLGFLLGVGSAIASGVAVCKVLHLEGEVNKIKSALLSTNKAVVSLSNGVSVLTFKVLDLKNYIDKQLLPILNKQSCSISNIETVIEFQQKNNRLLEITREFSVNAGVTTPVSTYMLTNSELLSLINDMPITNDQKKLMSNNVQIVRQQSYSIMCIIKEEVLAYVVQLPLYGVIDTPCWKLHTSPLCTTNTKEGSNICLTRTDRGWYCDNAGSVSFFPQAETCKVQSNRVFCDTMNSLTLPSEVNLCNVDIFNPKYDCKIMTSK…	563
Nipah Virus G	43	GGGATTTT	AAAATCCC	Zoonotic Virus	Intracellular domain truncated by 34aa	Obtained from the Buchholz Lab, based upon UniProt: Q9IH62	ATGAAGAAGATCAACGAGGGCCTGCTGGACAGCAAGATCCTGAGCGCCTTCAACACCGTGATTGCCCTGCTGGGCTCTATCGTGATCATCGTGATGAACATCATGATCATCCAGAACTACACCCGGTCCACCGACAACCAGGCCGTGATTAAGGATGCTCTGCAGGGAATCCAGCAGCAGATCAAAGGCCTGGCCGACAAGATCGGCACAGAGATCGGCCCTAAGGTGTCCCTGATCGACACCAGCAGCACCATCACAATCCCCGCCAATATCGGACTGCTGGGAAGCAAGATCAGCCAGAGCACCGCCAGCATCAACGAGAACGTGAACGAGAAGTGCAAGTTCACCCTGCCTCCACTGAAGATCCACGAGTGCAACATCAGCTGCCCCAATCCTCTG…	1710	MKKINEGLLDSKILSAFNTVIALLGSIVIIVMNIMIIQNYTRSTDNQAVIKDALQGIQQQIKGLADKIGTEIGPKVSLIDTSSTITIPANIGLLGSKISQSTASINENVNEKCKFTLPPLKIHECNISCPNPLPFREYRPQTEGVSNLVGLPNNICLQKTSNQILKPKLISYTLPVVGQSGTCITDPLLAMDEGYFAYSHLERIGSCSRGVSKQRIIGVGEVLDRGDEVPSLFMTNVWTPPNPNTVYHCSAVYNNEFYYVLCAVSTVGDPILNSTYWSGSLMMTRLAVKPKSNGGGYNQHQLALRSIEKGRYDKVMPYGPSGIKQGDTLYFPAVGFLVRTEFKYNDSNCPITKCQYSKPENCRLSMGIRPNSHYILRSGLLKYNLSDGENPKVVFIEIS…	570
Dengue Virus Type 2 Monomer	44	GCGAGCTG	CAGCTCGC	Zoonotic Virus	Residues 2-396, includes CD8 signal peptide and FLAG-tag, fused to PDGFRβ stalk + TM	PMID: 32611757	ATGGCCCTTCCCGTTACGGCTCTGCTGCTTCCTCTGGCACTCTTGCTTCACGCGGCACGACCCGGGGATTATAAAGACGATGACGACAAGGGCAGCCGATGTATTGGGATCTCCAACAGAGATTTCGTGGAAGGCGTGAGCGGCGGGTCCTGGGTTGACATCGTGCTCGAACACGGTTCCTGTGTGACTACTATGGCAAAAAACAAGCCCACATTGGATTTCGAGCTCATCAAAACTGAAGCAAAACAGCCCGCAACTCTTCGCAAATATTGTATAGAAGCGAAGCTTACTAACACAACAACCGAATCACGGTGCCCCACTCAAGGGGAACCTTCACTTAACGAAGAGCAAGACAAACGATTTGTGTGTAAACACTCTATGGTAGATCGGGGGTGGGGA…	1431	MALPVTALLLPLALLLHAARPGDYKDDDDKGSRCIGISNRDFVEGVSGGSWVDIVLEHGSCVTTMAKNKPTLDFELIKTEAKQPATLRKYCIEAKLTNTTTESRCPTQGEPSLNEEQDKRFVCKHSMVDRGWGNGCGLFGKGGIVTCAMFTCKKNMEGKVVQPENLEYTIVVTPHSGEEHAVGNDTGKHGKEIKVTPQSSITEAELTGYGTVTMECSPRTGLDFNEMVLLQMENKAWLVHRQWFLDLPLPWLPGADTQGSNWIQKETLVTFKNPHAKKQDVVVLGSQEGAMHTALTGATEIQMSSGNLLFTGHLKCRLRMDKLQLKGMSYSMCTGKFKVVKEIAETQHGTIVIRVQYEGDGSPCKIPFEIMDLEKRHVLGRLITVNPIVTEKDSPVNIE…	477
Dengue Virus Type 2 Dimer	45	AAAAATAC	GTATTTTT	Zoonotic Virus	Residues 2-394, uses CD8 signal peptide, contains FLAG-tag and flexible Gly/Ser-rich linker, fused to PDGFRβ stalk + TM	PMID: 32611757	ATGGCCCTTCCCGTTACGGCTCTGCTGCTTCCTCTGGCACTCTTGCTTCACGCGGCACGACCCGGGGATTATAAAGACGATGACGACAAGGGATCCCGATGTATCGGTATCAGTAATCGAGACTTCGTAGAGGGGGTGTCTGGAGGGAGCTGGGTAGATATCGTTCTTGAGCATGGCTCTTGTGTCACGACCATGGCCAAGAACAAGCCGACGTTGGATTTTGAGTTGATTAAAACTGAAGCTAAACAACCAGCTACGCTTCGCAAGTACTGTATCGAAGCCAAATTGACAAATACCACTACGGAGAGTCGCTGCCCAACCCAAGGCGAACCTTCTCTGAACGAGGAGCAAGACAAAAGGTTCGTGTGCAAGCACTCAATGGTTGACCGGGGCTGGGGG…	2676	MALPVTALLLPLALLLHAARPGDYKDDDDKGSRCIGISNRDFVEGVSGGSWVDIVLEHGSCVTTMAKNKPTLDFELIKTEAKQPATLRKYCIEAKLTNTTTESRCPTQGEPSLNEEQDKRFVCKHSMVDRGWGNGCGLFGKGGIVTCAMFTCKKNMEGKVVQPENLEYTIVVTPHSGEEHAVGNDTGKHGKEIKVTPQSSITEAELTGYGTVTMECSPRTGLDFNEMVLLQMENKAWLVHRQWFLDLPLPWLPGADTQGSNWIQKETLVTFKNPHAKKQDVVVLGSQEGCMHTALTGATEIQMSSGNLLFTGHLKCRLRMDKLQLKGMSYSMCTGKFKVVKEIAETQHGTIVIRVQYEGDGSPCKIPFEIMDLEKRHVLGRLITVNPIVTEKDSPVNIE…	892
10% Ladder	59	CGATGTAG	CTACATCG	Ladder	N/A	N/A	N/A	N/A	N/A	N/A
1% Ladder	67	TGTTCCGA	TCGGAACA	Ladder	N/A	N/A	N/A	N/A	N/A	N/A
0.1% Ladder	83	CTTGATGG	CCATCAAG	Ladder	N/A	N/A	N/A	N/A	N/A	N/A

### Sheet: Supp Table 2 - Moderna
Supplementary Table 2. Demographic Information for Donors Vaccinated with the Moderna COVID-19 Vaccine.
Donor	Age	Gender	Pre-Vaccine Date Sample Drawn	Pre-Vaccine: Time Sample Drawn	Post Dose 1: Date Sample Drawn	Post Dose 1: Time Sample Drawn	Post Dose 2: Date Sample Drawn	Post Dose 2: Time Sample Drawn	Date of Dose 1	Date of Dose 2	Pre-Vaccine Antibody Titer (AU/mL)	Post Dose 1 Antibody Titer (AU/mL)	Post Dose 2 Antibody Titer (AU/mL)	Days Between Dose 1 and Blood Draw	Days Between Dose 2 and Blood Draw	Days Between Doses
1	27	F	2020-12-23	08:40:00	2021-01-18	15:05:00	2021-02-04	09:15:00	2020-12-23	2021-01-20	3.8	118	3440	26	15	28
2	75	F	2020-12-23	15:10:00	2021-01-18	16:25:00	2021-02-02	14:15:00	2020-12-23	2021-01-20	3.8	58.7	1560	26	13	28
3	29	M	2020-12-23	12:20:00	2021-01-17	09:10:00	2021-02-03	11:20:00	2020-12-23	2021-01-20	4.86	133	1110	25	14	28
4	53	F	2021-01-07	14:00:00	2021-02-01	12:55:00	2021-02-19	09:20:00	2021-01-07	2021-02-05	3.8	103	1190	25	14	29
5	74	M	2020-12-23	08:20:00	2021-01-19	10:15:00	2021-02-06	09:05:00	2020-12-23	2021-01-21	3.8	5.5	118	27	16	29
6	69	F	2021-02-07	10:15:00	2021-03-05	10:55:00	2021-03-21	12:00:00	2021-02-07	2021-03-07	82.2	5120	7720	26	14	28
7	65	F	2021-02-07	11:45:00	2021-03-06	16:15:00	2021-03-22	08:45:00	2021-02-09	2021-03-08	84.7	5560	4820	25	14	27
8	66	F	2021-02-07	14:10:00	2021-03-05	16:10:00	2021-03-21	22:40:00	2021-02-09	2021-03-08	3.8	34	345	24	13	27
9	62	F	2021-02-03	09:40:00	2021-03-06	17:15:00	2021-03-23	09:55:00	2021-02-10	2021-03-09	3.8	34.3	1210	24	14	27
10	73	F	2021-02-07	15:50:00	2021-03-07	15:15:00	2021-03-23	07:55:00	2021-02-09	2021-03-09	22.2	2240	4520	26	14	28
11	47	M	2021-01-21	07:40:00	2021-02-17	16:10:00	2021-03-05	15:55:00	2021-01-21	2021-02-19	4.59	22.1	355	27	14	29
12	56	F	2021-01-21	08:40:00	2021-02-16	14:55:00	2021-03-05	16:55:00	2021-01-21	2021-02-19	3.8	38.4	1390	26	14	29
13	50	M	2021-01-27	09:55:00	2021-02-22	12:50:00	2021-03-11	17:55:00	2021-01-27	2021-02-24	3.8	261	305	26	15	28
14	49	M	2021-01-27	12:40:00	2021-02-21	09:45:00	2021-03-11	18:55:00	2021-01-27	2021-02-24	3.8	42.3	1410	25	15	28
15	60	F	2021-02-06	15:40:00	2021-03-02	19:15:00	2021-03-19	19:55:00	2021-02-06	2021-03-05	3.8	116	5120	24	14	27

### Sheet: Supp Table 3 - J&J
Supplementary Table 3. Demographic Information for Donors Vaccinated with the J&J COVID-19 Vaccine.
Donor	Age	Gender	Pre-Vaccine: Date Sample Drawn	Pre-Vaccine: Time Sample Drawn	2 Weeks Post-Vaccine: Date Sample Drawn	2 Weeks Post-Vaccine: Time Sample Drawn	2 Months Post-Vaccine: Date Sample Drawn	2 Months Post-Vaccine: Time Sample Drawn	Date of Vaccination	Pre-Vaccine: Antibody Titer (AU/mL)	2 Weeks Post-Vaccine: Antibody Titer (AU/mL)	2 Months Post-Vaccine: Antibody Titer(AU/mL)	Days Between Vaccine and Blood Draw 1	Days Between Vaccine and Blood Draw 2
1	41	F	2021-03-07	09:05:00	2021-03-21	10:15:00	2021-05-08	09:25:00	2021-03-07	3.97	45.8	167	14	62
2	34	F	2021-03-07	12:10:00	2021-03-21	11:40:00	2021-05-07	11:10:00	2021-03-07	3.8	44.9	272	14	61
3	40	M	2021-03-12	13:30:00	2021-03-26	07:50:00	2021-05-10	09:50:00	2021-03-12	6.25	12.7	14.1	14	59
4	64	M	2021-03-18	08:50:00	2021-04-01	12:05:00	2021-05-17	11:40:00	2021-03-18	3.8	5.91	46.8	14	60
5	50	F	2021-04-01	10:45:00	2021-04-15	13:50:00	2021-05-31	12:45:00	2021-04-01	3.8	17.8	35.4	14	60
6	61	M	2021-04-12	14:15:00	2021-04-26	10:10:00	2021-06-11	14:55:00	2021-04-12	3.8	8.5	6.74	14	60
7	31	F	2021-04-12	15:40:00	2021-04-26	09:00:00	2021-06-11	16:05:00	2021-04-12	3.8	10	21.2	14	60
8	44	M	2021-05-16	11:15:00	2021-05-30	14:55:00	2021-07-16	13:50:00	2021-05-16	3.83	3.8	61.1	14	61
9	40	F	2021-07-09	12:15:00	2021-07-23	13:40:00	2021-09-07	09:40:00	2021-07-09	8.42	1612	672	14	60
10	55	F	2021-07-06	14:55:00	2021-07-20	14:10:00	2021-09-04	16:55:00	2021-07-06	10.6	820	552	14	60
11	62	M	2021-07-06	15:05:00	2021-07-20	12:50:00	2021-09-04	15:20:00	2021-07-06	17	4600	690	14	60
12	30	F	2021-07-09	11:05:00	2021-07-23	10:40:00	2021-09-07	09:05:00	2021-07-09	3.8	79.4	261	14	60
13	61	M	2021-07-27	15:40:00	2021-08-09	12:55:00	2021-09-24	11:20:00	2021-07-27	3.8	5.08	85.5	13	59
14	40	M	2021-07-09	13:10:00	2021-07-23	14:20:00	2021-09-07	13:50:00	2021-07-09	4.35	4500	678	14	60

### Sheet: Supp Table 4 - Primers
Supplementary Table 4. PCR Primers.
Primer Purpose	Primer Sequence (5' --> 3')	Primer Length (nt)	Primer Binding Site (nt)	Primer Tm (°C)
PCR 1 Forward Primer	ACACTCTTTCCCTACACGACGCTCTTCCGATCTNNNNNNNNGTCAACATCAAGTTGGACATCACCTCCCA	70	29	62-63
PCR 1 Reverse Primer	GTGACTGGAGTTCAGACGTGTGCTCTTCCGATCTNNNNNNNNTCCAGAGGTTGATTACCGATAAGCTTGATATCG	75	33	62-63
PCR 2 Forward Primer	ACAAAGGCAGCCACGCACTCCTTCCCTGTNNNNNNNNNNNNNACACTCTTTCCCTACACGACGC	64	22	61
PCR 2 Reverse Primer	CTCCAGCGAGATGACCCTCACCAACCACTNNNNNNNNNNNNNGTGACTGGAGTTCAGACGTGTGC	65	23	61-62

### Sheet: Supp Table 5 - Indices
Supplementary Table 5. Index and Spacer Sequences Added with PCR 2 Primers for Optimal Singular G4 Sequencing.
Well	Index 1 + Spacer	Index 2 + Spacer
A1	TAAGACCCTACTT	GGGACATATTGAC
A2	CGAAGTACATCCC	TAGGACGTAACGG
A3	TAGCCTTCCAAAC	AGTATGGCAAGAC
A4	GCCTTTCAAGTCC	TAGAGTCGTCGTG
A5	CAACGGTTCCGGC	ACGTTTCGCTCGT
A6	GTTGCATGGCCCT	TAGGGAACGATGG
A7	ATCGTTGCTATCG	ATGACTCCGCATT
A8	CCTCGAATTCATC	GGTTGCTACCGGT
A9	TGAACGTCCGCCC	TCCTCGATTGAAG
A10	CATCTAGCAAGCT	ATGTAGCGTCTCA
A11	TATCGAGGCAACC	CATCATGCGTACC
A12	GAGACGTAGCAAG	ACCTTGACCGGGG
B1	ATCATGCGCCCGT	TTGACGAGATCTA
B2	AGGAGCTAGGGAG	GGGCTAATGTCAT
B3	ATCGACCATGCTC	TTAGGAGCGAACT
B4	TGCGAATCGACAC	GTACATCGAGTAG
B5	ATGTTCCCCTCTT	AGGCTTTGTCATT
B6	TCGCTCATCTAGA	CGACGATATTTGG
B7	CCTAAGGTAAACC	AAACTCCGTTGTT
B8	GAATAGCGCTTAT	ACGTACCAAGACC
B9	CGATGTACATCCT	TCCGATGTCGGCG
B10	CAAGTCGAAACCT	AGGTTACCGCGTA
B11	GTAACGGATAGCT	ATGCCGAAACGTT
B12	GAAGCTTGGTCAG	ACATACGCGGGGG
C1	AACCCGTAACCAT	GGATCTAGGACGG
C2	AATGCTCCCCTAC	TCGACTCTCCGTT
C3	GTATGACGGATGG	TACGCTAGACAAA
C4	GCAAAGCTTGGAC	ATTTCGGGTAAGT
C5	TCTAACCGGCTAG	CTAGCCAACGCCG
C6	ATTGGAGCCCGCC	TGATAGCCGGTTC
C7	TGTCCGATCTATA	GCATGGTTCCTAT
C8	ACATCGCATGTTC	GACGGTAATGAGT
C9	ACTTCCGACAATA	CGAAGTCATCAAC
C10	GCTCCTATGCCTT	TGGACTACAAACT
C11	CATAACGCGAATG	ATACGCGACATTG
C12	CGGACAATGATTG	TCCCTATGATACC
D1	GCTACTTGGAAAA	GAGCTCTACGCAT
D2	TAAGCGAGTAGTC	CTAGAGGTTACCT
D3	TGCTTGACTCCGG	AACCCTTGTTCGT
D4	GACATCGTCGGGC	GTCGTAAGGGGTT
D5	AGCTATGGGACGA	TATACCCGGCCCA
D6	ACGACTAGGCTCT	TGCTAAGCGAGCC
D7	TACCGTACGATAA	CGTCCTAAAACTT
D8	TAGAAGGCGCGTC	ATATCGGGTAAGA
D9	CGTCATCAAGGAG	GAGACGTTCTTAA
D10	CCGTAAGATAGAC	GCTTAACGATCAT
D11	TAGACTCGTTTCC	CGCTAGTACTATG
D12	TATCGGCTTGGTC	ACGGGTTATTAGA
E1	TCAAGAGCGGAGG	CGGACTTTTGTAG
E2	TTACCCGTAGAAA	TCCATTGCTTCTA
E3	GCTCTCAATCGGG	GTCTCATGGCGGA
E4	GTCTACGTTTACC	TGACTTGGAGAAA
E5	TCCGTATGAGACC	ACCGTATCCGATC
E6	CGCCAATACGTCA	CTATGGGACGGTT
E7	GATGGTCTAGCAC	TAGTTCCCATTCC
E8	CTCGCTTAAGGCG	CTCCAAGACATCA
E9	GGCAACATGGGTC	ATTACCGCGGTAC
E10	AGACTCTCATCAA	CTAAGCTCCTAAC
E11	TGACAAGGTCAAA	TGAACGTCCTTCT
E12	CGGTATGTCATCG	CCATGCAATCTAC
F1	GACTCATGAATGA	TAGCGTTCATTGG
F2	CGTAGACATTGAT	AGCATTCGAGCCT
F3	CATTCGCTCCCTG	AACCTCGAACATA
F4	ACAATCGGGGACT	CAAATCGCGGAAA
F5	GGACTTAGAGCGC	GTCAAGAGGTTAA
F6	GACCGATTCTCGA	TTAAGGCCGGGAG
F7	TGGAAACCCGAGT	TCGAAAGGGAAAC
F8	GGCCTAATGGAAG	GGAGTCAAATAGT
F9	TTGTACGCGTACA	CCGTTCTATACAA
F10	ATGTCGAGTTGCA	TGCGAATGCGAAC
F11	CTTCGTACCTCCA	GCGATCATGACTC
F12	TTAGGTCCGAGAA	CCGAAATCCAACC
G1	CTAGCTCTTCGTT	TCGGAGTTTTACC
G2	CTTGTCCAACTTG	CTATCCGTCCCGC
G3	CTTAGCGACCCAT	TAACGCGTACCCC
G4	CGTAGGTTAACAA	CTCGTACTTAGCA
G5	AGCATTCCATGTG	GACTCGAAATGAA
G6	TCGTTACCAACGC	TTAACCGGCCGAC
G7	TTGCTAGGACATG	TTCCTAGCAACCC
G8	CGAGACTTCTACA	GAATAGCGTCCCT
G9	GGTCTATGTTTGT	AATGACGGATGTG
G10	GATGCCATAGTAG	AGTAGCTCGTCCC
G11	GTACGAGTTCCTC	TGGCCATTCTCCT
G12	TTCCATCGGTAGA	ACGCCATAACCGT
H1	ACGCTATCATCTT	CGTTAACCCGCTT
H2	GTCCAAGAGTTCC	TTGAGCCTTGCTA
H3	CGAATGGTAAGAT	ACCCGTAACAAGG
H4	AGGTTTCGGTATC	AAAGGTCGCCCCA
H5	GGTTCAAGATACT	TACGAGCTCCTCA
H6	GTTAAGCGGGCGA	GGCATAGAGCGAT
H7	AAGCTACGCGAAT	GGTAGCATTCGGT
H8	TTGAGCGTCCGAC	CGACAAGTTCGAG
H9	CCTATGCAATTGT	GGCAATGTACTTC
H10	CTATTGCCTACGA	CCGGTAAACCCAC
H11	CCTCTTGAAGAGA	GCCCATTAGATTG
H12	TGGGTTACGGGCG	CAAGGTTCTCTTC
